# Cell-type-specific dysregulated gene expression in the frontal cortex of an Angelman syndrome pig model

**DOI:** 10.1101/2025.08.20.671338

**Authors:** Ashley Coffell, Livia Schuller, Sarah Christian, Scott V. Dindot

**Affiliations:** Department of Veterinary Pathobiology, College of Veterinary Medicine & Biomedical Sciences, Texas A&M University, College Station, TX, USA; Interdisciplinary Graduate Program in Genetics and Genomics, Texas A&M University, College Station, TX, USA; Ultragenyx Pharmaceutical Inc., Novato, CA, USA

**Keywords:** Angelman syndrome, single cell RNA-sequencing, Sus scrofa, pig model, neurodevelopmental disorder

## Abstract

Angelman syndrome is a neurodevelopmental disorder caused by the loss of the maternal allele of the ubiquitin-protein ligase E3A (*UBE3A*) gene. *UBE3A* is imprinted with maternal-allelic expression in neurons of the central nervous system (CNS) and biallelic expression in other cell types. Consequently, in Angelman syndrome, UBE3A is substantially reduced in CNS neurons and reduced by half in other cells. It is unclear how cell-type-specific gene expression in the brain is dysregulated in Angelman syndrome, as previous studies have lacked cell type resolution. Using single nuclei RNA-sequencing, we show that gene expression is dysregulated in neuronal subtypes in the frontal cortex of neonatal pigs with a *UBE3A* maternal deletion. A total of 3,812 unique genes were dysregulated across ten cell type clusters, with most of the dysregulated genes (3,154 genes) in excitatory neurons. Pathway analysis revealed alterations in oxidative phosphorylation, proteasome function, and synaptic function. Additionally, somatostatin (*SST*) — a secreted neuropeptide involved in GABAergic inhibition and synaptic plasticity— was reduced in inhibitory neurons in the cortex and hypothalamus, which correlated with lower circulating SST protein in neonates but not adolescent pigs. Overall, these findings provide greater clarity on the cell-type-specific dysregulation of gene expression and cellular pathways caused by the loss of UBE3A in CNS neurons, expanding our understanding of the molecular pathology in Angelman syndrome.
