## Supplementary File 1 for "Cell-type-specific dysregulated gene expression in the frontal cortex of an Angelman syndrome pig model"

### Sheet: Sheet1
Supplementary file 1: Animals used in this study. Column information include the unique animal ID, the genotype confirmed by PCR-gel, age group in days, sex, and experiments tissue was used in. Animal ID is formated as "litter number"-"birth order". Animals used in single-cell RNA-sequencing are highlighted.
Animal ID	Genotype	Age Group (days)	Sex	Experiment
14-2	Wildtype	140	M	Bulk RNA-seq
14-9	UBE3A Maternal Deletion	140	M	Bulk RNA-seq
15-2	Wildtype	140	M	Bulk RNA-seq
15-3	UBE3A Maternal Deletion	140	M	Bulk RNA-seq
15-4	Wildtype	140	M	Bulk RNA-seq
15-5	UBE3A Maternal Deletion	140	M	Bulk RNA-seq
39-1	Wildtype	10	M	SST Frontal Cortex qPCR, SST blood ELISA
39-2	Wildtype	10	M	SST Frontal Cortex qPCR, SST blood ELISA
39-3	UBE3A Maternal Deletion	10	F	SST Frontal Cortex qPCR, SST blood ELISA
39-4	UBE3A Maternal Deletion	10	F	SST Frontal Cortex qPCR, SST blood ELISA
39-7	Wildtype	10	M	Single Nuclei RNA-sequencing, UBE3A/UBE3A-AS PCRs on Frontal Cortex, SST Frontal Cortex qPCR, SST Blood ELISA
39-8	UBE3A Maternal Deletion	10	M	Single Nuclei RNA-sequencing, UBE3A/UBE3A-AS PCRs on Frontal Cortex, SST Frontal Cortex qPCR, SST Blood ELISA
40-1	UBE3A Maternal Deletion	60	F	SST Frontal Cortex qPCR
40-2	Wildtype	60	F	SST Frontal Cortex qPCR
40-5	UBE3A Maternal Deletion	60	F	SST Frontal Cortex qPCR
40-8	UBE3A Maternal Deletion	60	F	SST Frontal Cortex qPCR
40-9	UBE3A Maternal Deletion	60	F	SST Frontal Cortex qPCR
41-1	UBE3A Maternal Deletion	60	F	SST Frontal Cortex qPCR
41-2	Wildtype	60	F	SST Frontal Cortex qPCR
41-3	UBE3A Maternal Deletion	60	M	SST Frontal Cortex qPCR
41-4	Wildtype	60	F	SST Frontal Cortex qPCR
41-5	Wildtype	60	F	SST Frontal Cortex qPCR
41-7	Wildtype	60	F	SST Frontal Cortex qPCR
41-8	Wildtype	60	F	SST Frontal Cortex qPCR
42-2	UBE3A Maternal Deletion	60	M	SST Frontal Cortex qPCR
42-3	UBE3A Maternal Deletion	60	M	SST Frontal Cortex qPCR
42-5	UBE3A Maternal Deletion	60	M	SST Frontal Cortex qPCR
42-6	Wildtype	60	M	SST Frontal Cortex qPCR
42-7	UBE3A Maternal Deletion	60	M	SST Frontal Cortex qPCR
42-8	UBE3A Maternal Deletion	60	F	SST Frontal Cortex qPCR
42-9	Wildtype	60	F	SST Frontal Cortex qPCR
42-10	Wildtype	60	M	SST Frontal Cortex qPCR
42-18	UBE3A Maternal Deletion	60	F	SST Frontal Cortex qPCR
43-1	Wildtype	10	F	UBE3A Western blot, SST Frontal Cortex qPCR, SST Temporal Cortex qPCR, SST Occiptial Cortex qPCR, SST Parietal Cortex qPCR, SST Blood ELISA
43-2	UBE3A Maternal Deletion	10	M	UBE3A Western blot, SST Frontal Cortex qPCR, SST Temporal Cortex qPCR, SST Occiptial Cortex qPCR, SST Parietal Cortex qPCR, SST Blood ELISA
43-3	UBE3A Maternal Deletion	10	M	UBE3A Western blot, SST Frontal Cortex qPCR, SST Temporal Cortex qPCR, SST Occiptial Cortex qPCR, SST Parietal Cortex qPCR
43-4	UBE3A Maternal Deletion	10	F	UBE3A Western blot, SST Frontal Cortex qPCR, SST Temporal Cortex qPCR, SST Occiptial Cortex qPCR, SST Parietal Cortex qPCR, SST Blood ELISA
43-5	Wildtype	10	F	Single Nuclei RNA-sequencing, UBE3A/UBE3A-AS PCRs on Frontal Cortex, UBE3A Western blot, SST Frontal Cortex qPCR, SST Temporal Cortex qPCR, SST Occiptial Cortex qPCR, SST Parietal Cortex qPCR
43-7	UBE3A Maternal Deletion	10	F	Single Nuclei RNA-sequencing, UBE3A/UBE3A-AS PCRs on Frontal Cortex. UBE3A Western blot, SST Frontal Cortex qPCR, SST Temporal Cortex qPCR, SST Occiptial Cortex qPCR, SST Parietal Cortex qPCR, SST Blood ELISA
43-8	UBE3A Maternal Deletion	10	M	SST Frontal Cortex qPCR, SST Temporal Cortex qPCR, SST Occiptial Cortex qPCR, SST Parietal Cortex qPCR, SST Blood ELISA
43-10	UBE3A Maternal Deletion	10	F	Single Nuclei RNA-sequencing, UBE3A/UBE3A-AS PCRs on Frontal Cortex, SST Frontal Cortex qPCR, SST Temporal Cortex qPCR, SST Occiptial Cortex qPCR, SST Parietal Cortex qPCR, SST Blood ELISA
43-11	UBE3A Maternal Deletion	10	M	Single Nuclei RNA-sequencing, UBE3A/UBE3A-AS PCRs on Frontal Cortex, SST Frontal Cortex qPCR, SST Temporal Cortex qPCR, SST Occiptial Cortex qPCR, SST Parietal Cortex qPCR, SST Blood ELISA
43-12	Wildtype	10	M	Single Nuclei RNA-sequencing, UBE3A/UBE3A-AS PCRs on Frontal Cortex, UBE3A Western blot, SST Frontal Cortex qPCR, SST Temporal Cortex qPCR, SST Occiptial Cortex qPCR, SST Parietal Cortex qPCR, SST Blood ELISA
43-13	Wildtype	10	M	UBE3A Western blot, SST Frontal Cortex qPCR, SST Temporal Cortex qPCR, SST Occiptial Cortex qPCR, SST Parietal Cortex qPCR, SST Blood ELISA
43-14	Wildtype	10	F	Single Nuclei RNA-sequencing, UBE3A/UBE3A-AS PCRs on Frontal Cortex, SST Frontal Cortex qPCR, SST Temporal Cortex qPCR, SST Occiptial Cortex qPCR, SST Parietal Cortex qPCR, SST Blood ELISA
44-1	Wildtype	Gestation 103	M	SST Frontal Cortex qPCR
44-2	UBE3A Maternal Deletion	Gestation 103	M	SST Frontal Cortex qPCR
44-3	Wildtype	Gestation 103	M	SST Frontal Cortex qPCR
44-4	UBE3A Maternal Deletion	Gestation 103	M	SST Frontal Cortex qPCR
44-5	Wildtype	Gestation 103	M	SST Frontal Cortex qPCR
44-6	UBE3A Maternal Deletion	Gestation 103	M	SST Frontal Cortex qPCR
44-7	Wildtype	Gestation 103	F	SST Frontal Cortex qPCR
44-8	UBE3A Maternal Deletion	Gestation 103	F	SST Frontal Cortex qPCR
44-9	UBE3A Maternal Deletion	Gestation 103	M	SST Frontal Cortex qPCR
44-10	UBE3A Maternal Deletion	Gestation 103	M	SST Frontal Cortex qPCR
44-11	Wildtype	Gestation 103	M	SST Frontal Cortex qPCR
45-3	UBE3A Maternal Deletion	140	F	SST Frontal Cortex qPCR, SST Hypothalamus qPCR, SST CSF ELISA
45-4	UBE3A Maternal Deletion	140	M	SST Frontal Cortex qPCR, SST Hypothalamus qPCR, SST CSF ELISA
45-6	Wildtype	140	M	SST Frontal Cortex qPCR, SST Hypothalamus qPCR, SST CSF ELISA
45-8	Wildtype	140	F	SST Frontal Cortex qPCR, SST Hypothalamus qPCR, SST CSF ELISA
46-2	Wildtype	140	M	SST Frontal Cortex qPCR, SST Hypothalamus qPCR, SST CSF ELISA
46-3	UBE3A Maternal Deletion	140	F	SST Frontal Cortex qPCR, SST Hypothalamus qPCR, SST CSF ELISA
46-4	Wildtype	140	F	SST Frontal Cortex qPCR, SST Hypothalamus qPCR, SST CSF ELISA
46-5	Wildtype	140	M	SST Frontal Cortex qPCR, SST Hypothalamus qPCR, SST CSF ELISA
46-6	Wildtype	140	F	SST Hypothalamus qPCR
46-8	UBE3A Maternal Deletion	140	M	SST Frontal Cortex qPCR, SST Hypothalamus qPCR, SST CSF ELISA
46-9	UBE3A Maternal Deletion	140	F	SST Frontal Cortex qPCR, SST Hypothalamus qPCR
46-11	UBE3A Maternal Deletion	140	M	SST Frontal Cortex qPCR, SST Hypothalamus qPCR
54-4	UBE3A Maternal Deletion	120	M	SST Frontal Cortex qPCR, SST Hypothalamus qPCR, SST Blood ELISA, SST CSF ELISA
54-5	UBE3A Maternal Deletion	120	M	SST Frontal Cortex qPCR, SST Hypothalamus qPCR, SST Blood ELISA, SST CSF ELISA
54-7	Wildtype	120	F	SST Frontal Cortex qPCR, SST Hypothalamus qPCR, SST Blood ELISA, SST CSF ELISA
54-9	UBE3A Maternal Deletion	120	F	SST Frontal Cortex qPCR, SST Hypothalamus qPCR, SST Blood ELISA, SST CSF ELISA
54-12	Wildtype	120	F	SST Frontal Cortex qPCR, SST Hypothalamus qPCR, SST Blood ELISA, SST CSF ELISA
54-15	Wildtype	120	M	SST Frontal Cortex qPCR, SST Hypothalamus qPCR, SST Blood ELISA, SST CSF ELISA
55-1	UBE3A Maternal Deletion	120	F	SST Frontal Cortex qPCR, SST Hypothalamus qPCR, SST Blood ELISA, SST CSF ELISA
55-2	Wildtype	120	M	SST Frontal Cortex qPCR, SST Hypothalamus qPCR, SST Blood ELISA, SST CSF ELISA
55-3	Wildtype	120	M	SST Frontal Cortex qPCR, SST Hypothalamus qPCR, SST Blood ELISA, SST CSF ELISA
55-5	UBE3A Maternal Deletion	120	M	SST Frontal Cortex qPCR, SST Hypothalamus qPCR, SST Blood ELISA, SST CSF ELISA
64-2	Wildtype	120	M	SST Stomach qPCR, SST Pancreas qPCR
64-4	Wildtype	120	F	SST Stomach qPCR
64-5	UBE3A Maternal Deletion	120	F	SST Stomach qPCR, SST Pancreas qPCR
64-7	Wildtype	120	F	SST Stomach qPCR, SST Pancreas qPCR
64-11	UBE3A Maternal Deletion	120	F	SST Stomach qPCR, SST Pancreas qPCR
64-16	Wildtype	120	F	SST Stomach qPCR, SST Pancreas qPCR
65-2	UBE3A Maternal Deletion	120	M	SST Stomach qPCR, SST Pancreas qPCR
65-3	UBE3A Maternal Deletion	120	F	SST Stomach qPCR, SST Pancreas qPCR
65-4	UBE3A Maternal Deletion	120	F	SST Stomach qPCR, SST Pancreas qPCR
65-7	Wildtype	120	F	SST Stomach qPCR
65-9	UBE3A Maternal Deletion	120	F	SST Pancreas qPCR
65-12	Wildtype	120	F	SST Stomach qPCR, SST Pancreas qPCR
66-2	Wildtype	120	F	SST Frontal Cortex qPCR, SST Stomach qPCR
66-3	UBE3A Paternal Deletion	120	F	SST Frontal Cortex qPCR, SST Hypothalamus qPCR, SST Stomach qPCR, SST Pancreas qPCR
66-6	UBE3A Paternal Deletion	120	M	SST Frontal Cortex qPCR, SST Hypothalamus qPCR, SST Stomach qPCR, SST Pancreas qPCR
66-7	Wildtype	120	F	SST Frontal Cortex qPCR, SST Hypothalamus qPCR, SST Stomach qPCR
66-11	Wildtype	120	M	SST Frontal Cortex qPCR, SST Hypothalamus qPCR, SST Stomach qPCR, SST Pancreas qPCR
66-12	UBE3A Paternal Deletion	120	F	SST Frontal Cortex qPCR, SST Hypothalamus qPCR, SST Pancreas qPCR
67-1	Wildtype	120	M	SST Frontal Cortex qPCR, SST Pancreas qPCR
67-4	Wildtype	120	M	SST Frontal Cortex qPCR, SST Stomach qPCR, SST Pancreas qPCR
67-6	UBE3A Paternal Deletion	120	F	SST Frontal Cortex qPCR, SST Hypothalamus qPCR, SST Stomach qPCR, SST Pancreas qPCR
67-7	Wildtype	120	F	SST Frontal Cortex qPCR, SST Hypothalamus qPCR
67-8	UBE3A Paternal Deletion	120	M	SST Frontal Cortex qPCR, SST Hypothalamus qPCR, SST Pancreas qPCR
67-9	UBE3A Paternal Deletion	120	M	SST Frontal Cortex qPCR, SST Hypothalamus qPCR, SST Stomach qPCR, SST Pancreas qPCR
