## Supplementary File 9 for "Cell-type-specific dysregulated gene expression in the frontal cortex of an Angelman syndrome pig model"

### Sheet: Sheet1
Supplementary file 9: SST is not variable by sex
Ordinary 2-way ANOVA; alpha = 0.05
SST in Frontal Cortex (Relative RNA)								SST in Other Regions (Relative RNA)							SST in Serum (pg/mL)
	Source of Variation	% of total variation	P value	P value summary	Significant?				Source of Variation	% of total variation	P value	P value summary	Significant?			Source of Variation	% of total variation	P value	P value summary	Significant?
Gestation Day 103	Interaction	7.827	0.4374	ns	No			Day 10 Occipital Cortex	Interaction	2.72	0.5192	ns	No		Day 120	Interaction	0.07849	0.9108	ns	No
	Row Factor (SEX)	0.01632	0.9711	ns	No				Row Factor (SEX)	7.061	0.309	ns	No			Row Factor	0.5487	0.7675	ns	No
	Column Factor (GENOTYPE)	0.7045	0.812	ns	No				Column Factor (GENOTYPE)	49.03	0.0211	*	Yes			Column Factor	26.68	0.0567	ns	No
Day 10	Interaction	1.111	0.5954	ns	No			Day 10 Temporal Cortex	Interaction	4.106	0.4313	ns	No
	Row Factor (SEX)	0.06254	0.8993	ns	No				Row Factor (SEX)	2.749	0.5169	ns	No
	Column Factor (GENOTYPE)	42.37	0.0047	**	Yes				Column Factor (GENOTYPE)	45.47	0.0248	*	Yes
Day 60	Interaction	3.709	0.2538	ns	No			Day 10 Parietal Cortex	Interaction	0.6448	0.8084	ns	No
	Row Factor (SEX)	7.79	0.1051	ns	No				Row Factor (SEX)	1.727	0.6924	ns	No
	Column Factor (GENOTYPE)	36.4	0.0018	**	Yes				Column Factor (GENOTYPE)	13.45	0.2853	ns	No
Day 140	Interaction	14.73	0.1181	ns	No			Day 120 Hypothalamus	Interaction	7.149	0.3293	ns	No
	Row Factor (SEX)	10.3	0.1814	ns	No				Row Factor (SEX)	0.6027	0.6619	ns	No
	Column Factor (GENOTYPE)	36.52	0.0248	*	Yes				Column Factor (GENOTYPE)	13.12	0.1397	ns	No
								Day 120 Pancreas	Interaction	19.94	0.2372	ns	No
									Row Factor (SEX)	2.749	0.5158	ns	No
									Column Factor (GENOTYPE)	0.2661	0.9786	ns	No
								Day 120 Stomach	Interaction	0.5992	0.9585	ns	No
									Row Factor (SEX)	5.031	0.4132	ns	No
									Column Factor (GENOTYPE)	2.629	0.8318	ns	No
