## Supplementary File 11 for "Cell-type-specific dysregulated gene expression in the frontal cortex of an Angelman syndrome pig model"

### Sheet: Sheet1
Supplementary file 11: Table of qRT-PCR assays used in this study.
		Gene	TaqMan Assay	SYBR Forward primer (5' -> 3')	SYBR Reverse primer (5' -> 3')
		SST	Ss03391856_m1	CCG ACT CCG TCA GTT TCT GC	CGT TCT CTG TCT GGT TGG GT
		RPL4	Ss03374067_g1	GCG ATA TGC CAT CTG CTC TGC A	GAA GCA GAA CAG CCT CCT TGG TT
		PPIA		CAT GGT TAA CCC CAC CGT CT	TGC AAA CAG CTC GAA GGA GA
		UBE3A		GTG CCC CTA ACA ACT GCT CT	ACC AAT GCC TCA GCA CTT GA
		UBE3A-AS		TGC TG/CTT GAC CAA ACT GAA	AGG TCC AGG TAG TTC TGC CA
		CARTPT	Ss03386009_u1
		EPHA3	Ss04321636_m1
		EPHA6	Ss06837582_m1
		ITM2B	Ss03380123_s1
		STMN3	Ss06898811_m1
		STX1A	Ss06936429_mH
		TUBB4B	Ss06936831_g1
